# Persistent interferon signaling and clonal expansion mark early events in DNA methylation damage-induced liver cancer

**DOI:** 10.1101/2025.10.01.679856

**Authors:** Lee J. Pribyl, Jennifer E. Kay, Joshua J. Corrigan, Lindsay B. Volk, Monét Norales, Norah A. Owiti, Evan A. Kowal, Ishwar N. Kohale, Ilana S. Nazari, Matilda R. Swanson, Aimee C. Moise, Duanduan Ma, Stuart S. Levine, Emily Michelsen, Robert G. Croy, Timothy Ragan, Dorothea K. Torous, Svetlana L. Avlasevich, Stephen D. Dertinger, Sebastian E. Carrasco, Leona D. Samson, John M. Essigmann, Forest M. White, Bevin P. Engelward

## Abstract

N-Nitrosodimethylamine (NDMA), a probable human carcinogen, induces toxic and mutagenic *O*^6^-methylguanine lesions that are repaired by the *O*^6^-methylguanine methyltransferase (MGMT). To elucidate mechanisms of NDMA-induced liver cancer progression, we performed longitudinal analyses of phenomic, transcriptomic, and phosphoproteomic changes in wild-type and MGMT-deficient mice, observing amplified responses in the deficient genotype. Early molecular rewiring indicative of a DNA damage response was detected by phosphoproteomic and transcriptomic profiling within days post-exposure. Transcriptomic analyses identified a persistent and robust interferon response as the dominant activated pathway. This chronic interferon signaling, which remained unresolved, correlated with extensive clonal expansion, an early hallmark of oncogenesis. Spatial transcriptomics further revealed pathway alterations favoring tumorigenesis within clonally expanded cells. These findings delineate the cascade of molecular events triggered by acute early-life NDMA exposure, culminating in cancer development months later. Our study unveils potential predictive biomarkers and strategies for disease mitigation.
