## Supplementary Tables for "Persistent interferon signaling and clonal expansion mark early events in DNA methylation damage-induced liver cancer"

### Sheet: Table 1 - Interferon Gene List
Gene Name	Interferon Gene List Currated
Adar
AP1
Apol6
ARFGAP
Arid5b
Arl4a
Auts2
B2M
Bank1
BATF2
Bpgm
BST2
Btg1
C1s1
Casp1
Casp3
Casp4
Casp7
Casp8
Ccl5
Ccl7
CCl8
Ccrl2
Cd274
Cd38
Cd40
Cd47
Cd69
Cd74
Cd86
CDKN1A
Cfb
Cfh
cGAS
Ciita
CLMP
Cmklr1
Cmpk2
Cmtr1
Cnp
Csf1
Cxcl10
Cxcl11
Cxcl9
DDIT4
Ddx58
Ddx60
DDX60L
Dhx58
Eif2ak2
Eif4e3
Elf1
EPSTI1
ERAP1
Fas
Fcgr1
Fgl2
Fpr1
GADD45B
GBP1
GBP10
GBP2
GBP3
GBP4
GBP5
GBP7
Gch1
Gpr18
Gzma
H2-Aa
H2-DMa
Helz2
Herc6
Hif1a
Icam1
Ido1
IF16
IFI35
IFI27
IFI44
IFI16
IFI6
IFI27
IfI30
IfI35
IFI44
IFI44L
Ifih1
IFIT1
IFIT2
IFIT3
IFIT5
IFITM1
Ifitm2
Ifitm3
Ifitm6
IFNA1
IFNA10
IFNA13
IFNA14
IFNA16
IFNA17
IFNA2
IFNA21
IFNA4
IFNA5
IFNA7
IFNA8
IFNA7
Ifnar1
Ifnar2
Ifnb1
IFNG
IFNGR1
IFNGR2
IFNK
IFNL1
IFNL2
IFNL3
IFNL4
IFNW1
Igtp
IkB
IKBKB
IL-1R
IL-1R/TLR
IL1
Il10ra
IL12
IL12A
IL12B
Il15
Il15ra
IL18
Il18bp
Il18r
Il2rb
Il4ra
Il6
Il7
iNOS
IRAK
Irak1
IRAK4
IRF1
Irf2
IRF3
Irf4
IRF5
IRF6
IRF7
IRF8
IRF9
ISG15
ISG20
Isoc1
Itgb7
JAK1
JAK2
JNK
JUN
Lamp3
Lap3
Lats2
Lcp2
Lgals3bp
LGALS9
Lpar6
Lsm14a
Ly6a
Ly6e
Lysmd2
MAP3K14
Map3k7
MAPKAPK2
Marchf1
Mavs
Mettl7b
Mmp12
Mnda
Mov10
Mthfd2
Mvb12a
Mvp
MX1
MX2
Myd88
Nampt
NAP1
Ncoa3
Ncoa7
Nfkb1
Nfkbia
Nlrc5
Nmi
Nod1
NOS2
NT5C3
Nub1
Nup93
OAS
OAS1
Oas1a
OAS2
OAS3
OASL
Oasl1
OASL2
Ogfr
P2ry14
P38
Parp12
Parp14
Parp9
Pde4b
Peli1
Pfkp
Pim1
PKC
PKR
Pla2g4a
Plscr1
PML
Pnp
Pnpt1
Procr
Psma2
Psma3
PSMB10
Psmb2
PSMB8
Psmb9
Psme1
Psme2
Ptgs2
Ptpn1
Ptpn2
Ptpn6
Rapgef6
RASGRP3
Rbck1
RIG-1
RIG1
Ripk1
Ripk2
RNASEL
RNF114
Rnf185
RNF213
Rnf31
RSAD2
Rtp4
Samd9l
Samhd1
Sectm1a
Sell
Selp
Serping1
SHFL
Slamf7
Slc25a28
Socs1
Socs3
Sod2
Sp110
Sppl2a
Sri
Sspn
St3gal5
St8sia4
Stat1
Stat2
Stat3
Stat4
STAT6
STING
Sting1
TAB1
TAK1
Tap1
TAPBP
TAPBPL
Tbk1
Tdrd7
Tent5a
Tlr11
Tlr12
Tlr13
TLR2
TLR3
TLR4
TLR5
TLR7
TLR8
TLR9
Tmem140
Tnfaip2
Tnfaip3
Tnfaip6
Tnfrsf11a
Tnfsf10
Tor1b
TRAF3
TRAF6
Trafd1
TRAIL
TRANK1
Trex1
TRIF
Trim12c
Trim14
TRIM19
Trim21
TRIM22
Trim25
Trim26
Trim41
Trim56
Trim6
TRIM69
Txnip
TYK2
Uba7
Ube2k
Ube2l6
Upp1
USP18
Usp27x
Vamp5
Vamp8
VCAM1
Viperin
Wars
XAF1
Xcl1
Ythdf3

### Sheet: Table 2 - DNA Repair Gene List
Gene Name	Gene List found at https://www.mdanderson.org/documents/Labs/Wood-Laboratory/human-dna-repair-genes.html
UNG
SMUG1
MBD4
TDG
OGG1
MUTYH
NTHL1
MPG
NEIL1
NEIL2
NEIL3
APEX1
APEX2
LIG3
XRCC1
PNKP
APLF
HMCES
PARP1
PARP2
PARP3
PARG
PARPBP
MGMT
ALKBH2
ALKBH3
TDP1
TDP2
SPRTN
MSH2
MSH3
MSH6
MLH1
PMS2
MLH1
MSH4
MSH5
MLH3
PMS1
PMS2P3
HFM1
XPC
RAD23B
CETN2
RAD23A
XPA
DDB1
DDB2
RPA1
RPA2
RPA3
TFIIH
ERCC3
ERCC2
GTF2H1
GTF2H2
GTF2H3
GTF2H4
GTF2H5
GTF2E2
CDK7
CCNH
MNAT1
ERCC5
ERCC1
ERCC4
LIG1
ERCC8
ERCC6
UVSSA
XAB2
MMS19
RAD51
RAD51B
RAD51D
HELQ
SWI5
SWSAP1
ZSWIM7
SPIDR
PDS5B
DMC1
XRCC2
XRCC3
RAD52
RAD54L
RAD54B
BRCA1
BARD1
ABRAXAS1
PAXIP1
SMC5
SMC6
SHLD1
SHLD2
SHLD3
SEM1
RAD50
MRE11A
NBN
RBBP8
MUS81
EME1
EME2
SLX1A
SLX1B
GEN1
FANCA
FANCB
FANCC
BRCA2
FANCD2
FANCE
FANCF
FANCG
FANCI
BRIP1
FANCL
FANCM
PALB2
RAD51C
SLX4
FAAP20
FAAP24
FAAP100
UBE2T
XRCC6
XRCC5
PRKDC
LIG4
XRCC4
DCLRE1C
NHEJ1
NUDT1
DUT
RRM2B
PARK7
DNPH1
NUDT15
NUDT18
POLA1
POLB
POLD1
POLD2
POLD3
POLD4
POLE
POLE2
POLE3
POLE4
REV3L
MAD2L2
REV1
POLG
POLH
POLI
POLQ
POLK
POLL
POLM
POLN
PRIMPOL
DNTT
FEN1
FAN1
TREX1
TREX2
EXO1
APTX
SPO11
ENDOV
DNA2
DCLRE1A
DCLRE1B
EXO5
UBE2A
UBE2B
RAD18
SHPRH
HLTF
RNF168
RNF8
RNF4
UBE2V2
UBE2N
USP1
WDR48
HERC2
H2AX
CHAF1A
SETMAR
ATRX
BLM
RMI1
TOP3A
WRN
RECQL4
ATM
MPLKIP
RPA4
PRPF19
RECQL
RECQL5
RDM1
NABP2
ATR
ATRIP
MDC1
PCNA
RAD1
RAD9A
HUS1
RAD17
CHEK1
CHEK2
TP53
TP53BP1
RIF1
TOPBP1
CLK2
PER1

### Sheet: Table 3 - Antibodies
Antibody	Company	Catalog#	Assay / Concentration
Phospho-p53 (Ser15) Antibody	Cell Signaling	9284S	Western Blot (1:1000)
Stat1 Antibody	Cell Signaling	9172S	Western Blot (1:1000)
Phospho-Stat1 (Tyr701) (58D6) Rabbit mAb	Cell Signaling	9167S	Western Blot (1:1000)
Phospho-IRF7 (Ser437/438) (D6M2I) Rabbit mAb	Cell Signaling	24129	Western Blot (1:1000)
cGAS (D3O8O) Rabbit mAb	Cell Signaling	31659	Western Blot (1:1000)
STING (D1V5L) Rabbit mAb	Cell Signaling	50494	Western Blot (1:1000)
PCNA (D3H8P) XP Rabbit mAb	Cell Signaling	13110S	Western Blot (1:1000)
p21 Waf1/Cip1 (E2R7A) Rabbit mAb	Cell Signaling	37543S	Western Blot (1:500)
Cleaved Caspase-3 (Asp175) (5A1E) Rabbit mAb	Cell Signaling	9664S	Western Blot (1:1000)
Phospho-Histone H2A.X (Ser139) (20E3) Rabbit mAb	Cell Signaling	9718S	Western Blot (1:500)
			Histology (1:200)
CD11c (D1V9Y) Rabbit mAb	Cell Signaling	97585S	Western Blot (1:1000)
CD3 (E4T1B) XP Rabbit mAb	Cell Signaling	78588S	Western Blot (1:1000)
RAD51 Monoclonal Antibody (51RAD01 (3C10))	ThermoFisher Sci	MA5-14419	Western Blot (1:1000)
Anti-CYP2E1 antibody produced in rabbit	Sigma	HPA009128	Western Blot (1:2000)
Cleaved Caspase-3 (Asp175) (5A1E) Rabbit mAb	Cell Signaling	9579	Histology (1:200)
IRDye® 800CW Goat anti-Rabbit IgG Secondary Antibody	LI-COR	926-32211	Western Blot (1:10000)
IRDye® 680RD Goat anti-Rabbit IgG Secondary Antibody	LI-COR	926-68071	Western Blot (1:10000)
IRDye® 680RD Goat anti-Mouse IgG Secondary Antibody	LI-COR	926-68070	Western Blot (1:10000)
Goat anti-Rabbit IgG (H+L) Cross-Adsorbed Secondary Antibody, Alexa Fluor™ 488	Invitrogen	A-11008	Histology (1:400)
